# Paradigm shift in biomarker translation: a pipeline to generate clinical grade biomarker candidates from DIA-MS discovery

**DOI:** 10.1101/2024.03.20.586018

**Authors:** Qin Fu, Manasa Vegesna, Niveda Sundararaman, Eugen Damoc, Tabiwang N. Arrey, Anna Pashkova, Emebet Mengesha, Philip Debbas, Sandy Joung, Dalin Li, Susan Cheng, Jonathan Braun, Dermot P.B. McGovern, Christopher Murray, Yue Xuan, Jennifer E. Van Eyk

## Abstract

Clinical biomarker development has been stymied by inaccurate protein quantification from mass spectrometry (MS) discovery data and a prolonged validation process. To mitigate these issues, we created the Targeted Extraction Assessment of Quantification (TEAQ) software package. This innovative tool uses the discovery cohort analysis to select precursors, peptides, and proteins that adhere to established targeted assay criteria. TEAQ was applied to Data-Independent Acquisition MS data from plasma samples acquired on an Orbitrap™ Astral™ MS. Identified precursors were evaluated for linearity, specificity, repeatability, reproducibility, and intra-protein correlation from 11-point loading curves under three throughputs, to develop a resource for clinical-grade targeted assays. From a clinical cohort of individuals with inflammatory bowel disease (n=492), TEAQ successfully identified 1116 signature peptides for 327 quantifiable proteins from 1180 identified proteins. Embedding stringent selection criteria adaptable to targeted assay development into the analysis of discovery data will streamline the transition to validation and clinical studies.
