## SupplementTable4_CaseControlsCharacteristics for "Paradigm shift in biomarker translation: a pipeline to generate clinical grade biomarker candidates from DIA-MS discovery"

### Sheet: SupplementTable4
Supplemental Table 4 IBD Case-Controls Characteristics
Characteristics	Group	IBD (n=205)	Control (n=287)
Age	yearsa	45.20 (13.96)	46.05 (14.06)
Gender	Maleb	75 (36.59%)	105 (36.59%)
	Femaleb	130 (63.41%)	182 (63.41%)
Race	Whiteb	182 (88.78%)	287 (100%)
	Black or African Americanb	3 (1.46%)	0 (0%)
	Asianb	6 (2.93%)	0 (0%)
	Multipleb	4 (1.95%)	0 (0%)
	Otherb	8 (3.9%)	0 (0%)
	Prefer not to answerb	2 (0.98%)	0 (0%)
Footnote: a Mean (standard deviation), b Number of subjects (percentage in the group)
