## SupplementTable5_AssaydevelopmentTEAQandCLSI for "Paradigm shift in biomarker translation: a pipeline to generate clinical grade biomarker candidates from DIA-MS discovery"

### Sheet: SupplementTable5_TEAQ and CLSI
		Assay Developmenta (CLSI, Clinical Laboratory Standards Institute)		TEAQ parameters	TEAQ Solution
		Prevalidation evalation	repetabiliyt and reproducibility	CV <20% and data completeness 60% ( or user defined) with a standard curve	YES
			accuracy	Deviation <20% at LLOQ	YES
			analytical sensitivity	Defined by LLOQ and LLOD	YES
			analytical selectivity	Correlated Peptide (precurosr) within a protein (Precurosr FDR < 1% in DiaNN search)	YES
		surrogate Peptide selection	Uniqueness	Unique to Fasta database (user defined version)	YES
			Observability	Entire cohort, user defined observation percentage	YES
			Digestion parameters	No missed cleavage	YES
		Footnote:
		a Quantitative Measurement of Proteins and peptides by Mass Spectrometery C64 1st edition (2021) by Clinical Laboratory Standards Institute)
